# *LINC00261* expression reduces mutation accumulation while conferring resistance to cisplatin and altering the tumor-immune microenvironment in lung adenocarcinoma

**DOI:** 10.1101/2023.03.02.530823

**Authors:** Jonathan Castillo, Tianchun Xue, Samantha Joseph, Mayela Norwood, Daniel J. Mullen, Stephanie Berrellez, Sophia James, Alan L. Epstein, Troy McEachron, Crystal N. Marconett

**Author notes:** Correspondence and requests for reprints should be addressed to Crystal Marconett, Ph.D., Norris Comprehensive Cancer Center, Keck School of Medicine, University of Southern California, NRT 2504, Los Angeles CA 90033-9520, USA.

## Abstract

Immunotherapy has emerged as a major breakthrough that has the ability to improve survival outcomes for multiple solid tumor types, however effective response requires the combination of blocking inhibitory signals on the tumor surface and antigen presentation to the tumor surface for proper immune recognition. Several commercially available and robust methods exist for identification of tumors displaying immune-inhibitory surface receptors, including PD-L1 and CTLA-4, however it is currently difficult to predict effectiveness of antigen presentation on the cell surface. To address this, we utilized clinical and next-generation sequencing data generated by The Cancer Genome Atlas (TCGA) to identify gene signatures that are correlated to tumor mutational burden (TMB) within cancers of epithelial origins as a surrogate for neoantigen signatures. We identified *LINC00261* as a top gene correlated to mutational burden (TMB), whose expression activates DNA damage response pathways *in vitro* along with resistance to cisplatin. *LINC00261* expression was also significantly correlated to MHC Class II genes involved in endogenous neoantigen presentation expression within the TCGA-LUAD cohort. This relationship was confirmed *in vitro* through ectopic reintroduction of *LINC00261* for key MHC Class II presentation genes. Interferon gamma-induced MHC gene activation *in vitro* was also able to induce endogenous expression of *LINC00261*. Our results suggest there is a mechanistic relationship between *LINC00261* expression and functional MHC Class II neoantigen presentation in LUAD. The silencing of *LINC00261* in LUAD results in compromised DNA repair, accumulation of mutations, and reduced antitumor immune response.
