## Supplemental Tables for "*LINC00261* expression reduces mutation accumulation while conferring resistance to cisplatin and altering the tumor-immune microenvironment in lung adenocarcinoma"

### Sheet: S. Table 1
Gene Name	FWD (5' -> 3')	REV (5' -> 3')
B2M	CCAGCGTACTCCAAAGATTCA	GGATGAAACCCAGACACATAG
CANX	CCTTCCTGTGTTCCTGGTTA	TCCTTCTCTTCTTCCTCTTCCT
CD74	CCAAGCCTGTGAGCAAGAT	CCTCTGTCATGTTGCCATACT
CIITA	GTGCCTCTACCACTTCTATG	GTCGCAGTTGATGGTGTCT
HLA-DMA	CTGATTCTTCCAGACCAGAG	CCCAGAGACTTCTACCCTAA
HLA-DOA	GGTTCCACACCCTGATGAC	CGCCGTAAGACTGGTAGAAG
HLA-DOB	CCTTCCTACTTGGGCTAATC	CATCTGCGTCCTCACATATCC
HLA-DPA1	GGCACCGTCCTCATCATAAA	ATCTCTCCTAAGTCCTCTTCTGT
HLA-DPB1	TCCTGGTGATGCTGGAAATG	GCTCCCGTCAATGTCTTACTC
HLA-DQB2	CCAGAGACTTTCCCAAGGATT	GTACTCCTCGCGGTTATAGA
HLA-DRA	GACGATTTGCCAGCTTTGAG	CATTGGTGATCGGAGTATAG
HLA-DRB1	CACCTACTGCAGACACAACTAC	CTGGGTCTTTGAAGGATATAC
HLA-DRB5	ACACCTACTGCAGACACAAC	GCAGGATACACAGTCACCTTAG
HLA-E	ATCATTGCTGGCCTGGTT	TTTCCACCTGAGCTCTTCTTC
MR1	TCAGAGCAGCAACCTTTACTC	GCTTTCATCACAAGAGGGATAG
LINC00261	GGATAAAGACCAGCTCAACCA	CTCCAAGACAAAGAAGAGTAGG
GAPDH	GGTGAAGGTCGGAGTCAACG	GTTGAGGTCAATGAAGGGGTC

### Sheet: S. Table 2
Base Excision Repair (BER)	Nucleotide Excision Repair (NER)	Mismatch Repair (MMR)	Fanconi Anemia (FA)	Homology-dependent recombination (HDR)	Non-homologous End Joining (NHEJ)	Direct Repair (DR)	Translesion Synthesis (TLS)	Damage Sensor
APLF
APTX
						ASCC3
					DNTT
LIG1	LIG1	LIG1		LIG1
LIG3
					LIG4
				MRE11A	MRE11A
				NBN	NBN
					NHEJ1
PARG				PARG	PARG
PARP1				PARP1	PARP1
PARP3					PARP3
				PARPBP
PNKP					PNKP
POLB					POLB		POLB
POLL					POLL
					POLM		POLM
					PRKDC
				RAD50	RAD50
					RNF168
					RNF8
				TP53BP1	TP53BP1
XRCC1
			XRCC2	XRCC2
				XRCC3
					XRCC4
					XRCC5
					XRCC6
							UBE2A
		EXO1		EXO1
HMGB1		HMGB1
		MLH1
		MLH3
		MSH2
		MSH3
		MSH6
PCNA	PCNA	PCNA		PCNA			PCNA
		PMS1
		PMS2
POLD1	POLD1	POLD1		POLD1
POLD2	POLD2	POLD2		POLD2
POLD3	POLD3	POLD3		POLD3
POLD4	POLD4	POLD4		POLD4
RFC1	RFC1	RFC1		RFC1
RFC2	RFC2	RFC2		RFC2
RFC3	RFC3	RFC3		RFC3
RFC4	RFC4	RFC4		RFC4
RFC5	RFC5	RFC5		RFC5
	RPA1	RPA1		RPA1
	RPA2	RPA2		RPA2
	RPA3	RPA3		RPA3
	RPA4	RPA4		RPA4
ALKBH1
						ALKBH2
						ALKBH3
APEX1
APEX2
			APITD1
								ATM
								ATR
								ATRIP
								ATRX
			BARD1	BARD1
			BLM	BLM
			BRCA1	BRCA1
			BRCA2	BRCA2
			BRE
			BRIP1	BRIP1
	CCNH
	CDK7
	CETN2
								CHAF1A
								CHEK1
								CHEK2
								CLK2
	CUL3
	CUL4A
	CUL5
								DCLRE1A
								DCLRE1B
					DCLRE1C
	DDB1
	DDB2
				DMC1
				DNA2
								DUT
				EID3
				EME1
				EME2
	ERCC1		ERCC1	ERCC1
	ERCC2
	ERCC3
	ERCC4		ERCC4
	ERCC5
	ERCC6
	ERCC8
			FAAP100
			FAAP24
			FAAP20
					FAM175A
			FAN1
			FANCA
			FANCB
			FANCC
			FANCD2
			FANCE
			FANCF
			FANCG
			FANCI
			FANCL
			FANCM	FANCM
FEN1				FEN1
								GADD45A
								GADD45G
				GEN1
	GTF2H1
	GTF2H2
	GTF2H3
	GTF2H4
	GTF2H5
				H2AFX
			HELQ	HELQ
			HES1
				HFM1
							HLTF
HMGB2
								HUS1
				INO80
				KAT5
			MAD2L2				MAD2L2
MBD4
								MDC1
						MGMT
	MMS19
	MNAT1
MPG
								MPLKIP
								MRPL40
				MUS81
MUTYH
								NABP2
NEIL1
NEIL2
NEIL3
				NFATC2IP
				NSMCE1
				NSMCE2
				NSMCE3
				NSMCE4A
NTHL1
OGG1
			PALB2	PALB2
PARP2				PARP2
PARP4
				PAXIP1
								PER1
								POLA1
POLE	POLE
POLE2	POLE2
POLE3	POLE3
POLE4	POLE4
								POLG
				POLH			POLH
							POLI
POLK							POLK
							POLN
				POLQ			POLQ
				PPP4C
				PPP4R1
				PPP4R2
				PPP4R4
								PRPF19
								RAD1
								RAD17
							RAD18
	RAD23A
	RAD23B
			RAD51	RAD51
				RAD51B
			RAD51C	RAD51C
				RAD51D
				RAD52
				RAD54B
				RAD54L
								RAD9A
				RBBP8
	RBX1
				RDM1
				RECQL
				RECQL4
				RECQL5
							REV1
							REV3L
					RIF1			RIF1
			RMI1	RMI1
			RMI2	RMI2
								RNMT
								RRM2B
				RTEL1
								SETMAR
				SHFM1
							SHPRH
			SLX1A	SLX1A
				SLX1B
			SLX4	SLX4				SLX4
				SMARCAD1
				SMC5
				SMC6
SMUG1
				SPO11
			STRA13
				SWSAP1
	TCEA1
	TCEB1
	TCEB2
TDG
TDP1
			TELO2
			TOP3A	TOP3A
			TOP3B	TOP3B
								TOPBP1
								TP53
								TREX1
								TREX2
								TYMS
							UBE2B
							UBE2N
			UBE2T
							UBE2V2
				UIMC1
UNG
			USP1				USP1
	UVSSA
			WDR48				WDR48
WRN				WRN
	XAB2
	XPA
	XPC
				ZSWIM7
								PTEN
								TDP2
								ENDOV
								SPRTN
								RNF4
								SMARCA4
								IDH1
								SOX4
								WEE1
								RAD9B
								AEN
								PLK3
								EXO5
								CDC5L
								BCAS2
								PLRG1
								YWHAB
								YWHAG
								YWHAE
								CDC25A
								CDC25B
								CDC25C
								BABAM1
								BRCC3
								TTK
								SMARCC1
								SWI5
								MORF4L1
								RNF169
								HERC2

### Sheet: S. Table 3
Gene	MHC Class	Correlation to LINC00261	Significance
HLA-E	Class I	0.15	0.00094
B2M	Class I	-0.018	0.69
CANX	Class I	0.06	0.21
MR1	Class I	0.25	2.3e-08
CD74	Class II	0.16	0.00041
CIITA	Class II	0.12	0.011
HLA-DMA	Class II	0.2	7.7e-06
HLA-DOA	Class II	0.14	0.0018
HLA-DOB	Class II	0.1	0.037
HLA-DPA1	Class II	0.11	0.015
HLA-DPB1	Class II	0.16	5.2e-05
HLA-DQB2	Class II	0.18	0.0001
HLA-DRA	Class II	0.1	0.023
